# The biogeography of hydrothermal vent giant viruses across the global ocean

**DOI:** 10.64898/2026.05.12.724634

**Authors:** Md Moinuddin Sheam, Elaine Luo

## Abstract

Viruses are the most abundant known biological entities in the ocean and play central role in microbial ecology. However, the patterns and drivers of their biogeographic distribution across global ocean remain poorly understood. Here, we conducted large-scale metagenomic analysis of 514 samples from globally-distributed hydrothermal vents and the pelagic ocean to examine the biogeography of giant viruses, a widespread viral group in the ocean. We identified 279 putative giant virus populations from hydrothermal vents and 56 populations were broadly distributed across hydrothermal vents. Vent-derived giant viruses are also present in the global pelagic ocean showing an “everything is everywhere” biogeographic pattern. We identified the mechanistic processes governing this global distribution of giant viruses and found that horizontal passive transport, mediated by hydrothermal plumes, is likely a major mechanism that drives the global connectivity of vent-derived giant viruses. Additionally, environmental selection appears to shape viral distributions within high-temperature vent habitats, as giant viruses encoding heat-shock proteins were enriched in these environments. Overall, this study identified the key process that sustain global-scale ecological connectivity for viruses between hydrothermal vents and pelagic ocean and demonstrates that a classic microbial biogeography paradigm, “everything is everywhere, but the environment selects” applies to marine giant viruses.
