## Supplementary material for "The biogeography of hydrothermal vent giant viruses across the global ocean": table_s2

### Sheet: BLAST_GVDB
BLAST details							Giant virus database details
Query sequence ID	Subject sequence ID	Percent identity	Length	Query coverage	E-value	bit score	genome_id	common_name	Order	Family	Genus	Sequencing-approach	Source	Source_details
c_000000003876_ashes	GVMAG-M-3300018415-13	85.765	281	100	0	515	GVMAG-M-3300018415-13	GVMAG-M-3300018415-13.fltr.faa	Imitervirales	IM_01	g344	cultivation-independent	Marine	Marine
c_000000000008_j1434	GVMAG-M-3300020187-69	100	276	99	0	573	GVMAG-M-3300020187-69	GVMAG-M-3300020187-69.fltr.faa	Imitervirales	IM_01	g329	cultivation-independent	Marine	Marine
c_000000000013_j1434	GVMAG-M-3300012936-15	97.328	524	100	0	1063	GVMAG-M-3300012936-15	GVMAG-M-3300012936-19.fltr.faa	Imitervirales	IM_01	g339	cultivation-independent	Marine	Marine
c_000000000121_j1434	GVMAG-M-3300006165-1	96.029	1511	100	0	3030	GVMAG-M-3300006165-1	GVMAG-M-3300006165-1.fltr.faa	Imitervirales	IM_01	g344	cultivation-independent	Marine	Marine
c_000000000137_j1434	GVMAG-M-3300006165-1	98.561	278	100	0	568	GVMAG-M-3300006165-1	GVMAG-M-3300006165-1.fltr.faa	Imitervirales	IM_01	g344	cultivation-independent	Marine	Marine
c_000000000200_j1434	GVMAG-S-ERX556028-72	98.921	278	100	0	570	GVMAG-S-ERX556028-72	GVMAG-S-ERX556028-72.fltr.faa	Imitervirales	IM_01	g344	cultivation-independent	Marine	Marine
c_000000000310_j1434	ERX556101.9.dc	92.79	319	100	0	610	ERX556101.9.dc	ERX556101.9.dc.fltr.faa	Algavirales	AG_04	g172	cultivation-independent	Marine	Marine
c_000000000370_j1434	SRX802189.102.dc	98.268	1501	100	0	3034	SRX802189.102.dc	SRX802189.102.dc.fltr.faa	Imitervirales	IM_01	g344	cultivation-independent	Marine	Marine
c_000000000387_j1434	GVMAG-M-3300012936-15	95.614	570	100	0	1144	GVMAG-M-3300012936-15	GVMAG-M-3300012936-19.fltr.faa	Imitervirales	IM_01	g339	cultivation-independent	Marine	Marine
c_000000000432_j1434	SRX802189.102.dc	96.213	1558	100	0	3068	SRX802189.102.dc	SRX802189.102.dc.fltr.faa	Imitervirales	IM_01	g344	cultivation-independent	Marine	Marine
c_000000000476_j1434	GVMAG-M-3300006165-1	92.059	957	100	0	1814	GVMAG-M-3300006165-1	GVMAG-M-3300006165-1.fltr.faa	Imitervirales	IM_01	g344	cultivation-independent	Marine	Marine
c_000000000487_j1434	GVMAG-M-3300021958-43	60.574	1324	99	0	1570	GVMAG-M-3300021958-43	GVMAG-M-3300021958-43.fltr.faa	Imitervirales	IM_01	g335	cultivation-independent	Marine	Marine
c_000000000654_j1434	GVMAG-M-3300027791-30	78.889	270	93	1.13e-159	448	GVMAG-M-3300027791-30	GVMAG-M-3300027791-30.fltr.faa	Algavirales	AG_04	g173	cultivation-independent	Marine	Marine
c_000000000723_j1434	ERX552270.62.dc	99.395	827	100	0	1692	ERX552270.62.dc	ERX552270.62.dc.fltr.faa	Imitervirales	IM_01	g343	cultivation-independent	Marine	Marine
c_000000000748_j1434	GVMAG-M-3300025727-44	99.368	475	100	0	966	GVMAG-M-3300025727-44	GVMAG-M-3300025727-44.fltr.faa	Imitervirales	IM_01	g329	cultivation-independent	Marine	Marine
c_000000000862_j1434	GVMAG-S-ERX556045-52	88.889	549	100	0	1028	GVMAG-S-ERX556045-52	GVMAG-S-ERX556045-52.fltr.faa	Imitervirales	IM_01	g333	cultivation-independent	Marine	Marine
c_000000000865_j1434	GVMAG-M-3300025727-44	100	622	100	0	1281	GVMAG-M-3300025727-44	GVMAG-M-3300025727-44.fltr.faa	Imitervirales	IM_01	g329	cultivation-independent	Marine	Marine
c_000000000890_j1434	GVMAG-M-3300025727-44	99.733	375	100	0	741	GVMAG-M-3300025727-44	GVMAG-M-3300025727-44.fltr.faa	Imitervirales	IM_01	g329	cultivation-independent	Marine	Marine
c_000000001055_j1434	GVMAG-M-3300025727-44	99.933	1503	100	0	3107	GVMAG-M-3300025727-44	GVMAG-M-3300025727-44.fltr.faa	Imitervirales	IM_01	g329	cultivation-independent	Marine	Marine
c_000000001087_j1434	GVMAG-M-3300024255-31	78.438	320	97	0	524	GVMAG-M-3300024255-31	GVMAG-M-3300024255-31.fltr.faa	Imitervirales	incertae_sedis	g306	cultivation-independent	Marine	Marine
c_000000001146_lau_basin	ERX552270.55.dc	74.367	316	98	6.17e-176	492	ERX552270.55.dc	ERX552270.55.dc.fltr.faa	Imitervirales	IM_01	g344	cultivation-independent	Marine	Marine
c_000000001201_j1434	ERX555907.107.dc	63.178	258	98	4.05e-125	358	ERX555907.107.dc	ERX555907.107.dc.fltr.faa	Algavirales	AG_01	g177	cultivation-independent	Marine	Marine
c_000000001328_j1434	GVMAG-M-3300024255-31	73.797	977	80	0	1436	GVMAG-M-3300024255-31	GVMAG-M-3300024255-31.fltr.faa	Imitervirales	incertae_sedis	g306	cultivation-independent	Marine	Marine
c_000000001476_j1434	GVMAG-M-3300024255-31	64.602	1243	99	0	1632	GVMAG-M-3300024255-31	GVMAG-M-3300024255-31.fltr.faa	Imitervirales	incertae_sedis	g306	cultivation-independent	Marine	Marine
c_000000001579_ashes	ERX552274.9.dc	76.081	740	67	0	1160	ERX552274.9.dc	ERX552274.9.dc.fltr.faa	Imitervirales	IM_01	g334	cultivation-independent	Marine	Marine
c_000000001864_j1434	GVMAG-M-3300027791-30	66.667	324	99	3.05e-163	460	GVMAG-M-3300027791-30	GVMAG-M-3300027791-30.fltr.faa	Algavirales	AG_04	g173	cultivation-independent	Marine	Marine
c_000000002086_j1434	GVMAG-M-3300020810-3	85.759	323	99	0	552	GVMAG-M-3300020810-3	GVMAG-M-3300020810-3.fltr.faa	Imitervirales	IM_01	g335	cultivation-independent	Marine	Marine
c_000000002162_j1434	ERX552270.62.dc	99.443	1257	90	0	2547	ERX552270.62.dc	ERX552270.62.dc.fltr.faa	Imitervirales	IM_01	g343	cultivation-independent	Marine	Marine
c_000000002213_j1434	ERX555958.4.dc	87.2	375	67	0	639	ERX555958.4.dc	ERX555958.4.dc.fltr.faa	Imitervirales	IM_12	g300	cultivation-independent	Marine	Marine
c_000000002906_lau_basin	ERX552270.55.dc	76.3	1173	99	0	1925	ERX552270.55.dc	ERX552270.55.dc.fltr.faa	Imitervirales	IM_01	g344	cultivation-independent	Marine	Marine
c_000000002993_lau_basin	GVMAG-M-3300009149-34	90.042	944	100	0	1770	GVMAG-M-3300009149-34	GVMAG-M-3300009149-34.fltr.faa	Imitervirales	IM_01	g329	cultivation-independent	Marine	Marine
c_000000003660_ashes	GVMAG-M-3300009436-41	65.186	1261	99	0	1635	GVMAG-M-3300009436-41	GVMAG-M-3300009436-41.fltr.faa	Imitervirales	IM_01	g334	cultivation-independent	Marine	Marine
c_000000005080_ashes	GVMAG-S-3300005613-42	60.211	568	100	0	699	GVMAG-S-3300005613-42	GVMAG-S-3300005613-42.fltr.faa	Imitervirales	IM_13	g258	cultivation-independent	Hypersaline_lake_water	Non-marine Saline and Alkaline
c_000000005492_ashes	ERX552274.9.dc	77.766	922	100	0	1506	ERX552274.9.dc	ERX552274.9.dc.fltr.faa	Imitervirales	IM_01	g334	cultivation-independent	Marine	Marine
c_000000005595_ashes	GVMAG-M-3300009436-41	76.133	1169	99	0	1887	GVMAG-M-3300009436-41	GVMAG-M-3300009436-41.fltr.faa	Imitervirales	IM_01	g334	cultivation-independent	Marine	Marine
c_000000007364_lau_basin	SRX802077.164.dc	85.042	595	100	0	1019	SRX802077.164.dc	SRX802077.164.dc.fltr.faa	Pimascovirales	PM_01	g93	cultivation-independent	Marine	Marine
c_000000007781_lau_basin	GVMAG-S-ERX556045-52	63.71	1229	98	0	1657	GVMAG-S-ERX556045-52	GVMAG-S-ERX556045-52.fltr.faa	Imitervirales	IM_01	g333	cultivation-independent	Marine	Marine
c_000000007842_lau_basin	GVMAG-M-3300012953-22	82.955	264	100	1.8e-171	476	GVMAG-M-3300012953-22	GVMAG-M-3300012953-22.fltr.faa	Pimascovirales	PM_01	g107	cultivation-independent	Marine	Marine
c_000000008253_lau_basin	GVMAG-M-3300023210-35	96.742	399	100	0	805	GVMAG-M-3300023210-35	GVMAG-M-3300023210-3.fltr.faa	Imitervirales	IM_01	g329	cultivation-independent	Marine	Marine
c_000000008449_lau_basin	GVMAG-S-1059906-5	96.328	817	56	0	1637	GVMAG-S-1059906-5	GVMAG-S-1059906-5.fltr.faa	Imitervirales	incertae_sedis	g208	cultivation-independent	Marine	Marine
c_000000008854_lau_basin	GVMAG-M-3300009149-34	96.903	226	100	1.53e-166	462	GVMAG-M-3300009149-34	GVMAG-M-3300009149-34.fltr.faa	Imitervirales	IM_01	g329	cultivation-independent	Marine	Marine
c_000000009589_ashes	ERX555913.6.dc	65.174	402	98	0	535	ERX555913.6.dc	ERX555913.6.dc.fltr.faa	Imitervirales	IM_01	g332	cultivation-independent	Marine	Marine
c_000000010910_ashes	GVMAG-M-3300020185-109	84.473	541	100	0	932	GVMAG-M-3300020185-109	GVMAG-M-3300020185-109.fltr.faa	Imitervirales	IM_01	g341	cultivation-independent	Marine	Marine
c_000000011043_lau_basin	ERX552297.51.dc	91.557	1516	100	0	2936	ERX552297.51.dc	ERX552297.51.dc.fltr.faa	Imitervirales	IM_01	g344	cultivation-independent	Marine	Marine
c_000000011544_lau_basin	GVMAG-M-3300018868-12	80.303	264	100	1.75e-157	452	GVMAG-M-3300018868-12	GVMAG-M-3300018868-12.fltr.faa	Imitervirales	IM_01	g336	cultivation-independent	Freshwater	Freshwater
c_000000011884_lau_basin	SRX802076.48.dc	60.691	463	94	0	570	SRX802076.48.dc	SRX802076.48.dc.fltr.faa	Imitervirales	IM_09	g281	cultivation-independent	Marine	Marine
c_000000013545_lau_basin	SRX802076.48.dc	73.019	530	100	0	740	SRX802076.48.dc	SRX802076.48.dc.fltr.faa	Imitervirales	IM_09	g281	cultivation-independent	Marine	Marine
c_000000014063_ashes	SRX802077.72.dc	68.97	1505	99	0	2130	SRX802077.72.dc	SRX802077.72.dc.fltr.faa	Imitervirales	IM_01	g334	cultivation-independent	Marine	Marine
c_000000014195_lau_basin	GVMAG-S-1059906-5	93.333	375	100	0	724	GVMAG-S-1059906-5	GVMAG-S-1059906-5.fltr.faa	Imitervirales	incertae_sedis	g208	cultivation-independent	Marine	Marine
c_000000014570_lau_basin	GVMAG-M-3300024299-4	94.365	905	63	0	1766	GVMAG-M-3300024299-4	GVMAG-M-3300024299-4.fltr.faa	Imitervirales	IM_01	g335	cultivation-independent	Marine	Marine
c_000000015671_lau_basin	GVMAG-S-1059906-5	96.026	302	56	0	595	GVMAG-S-1059906-5	GVMAG-S-1059906-5.fltr.faa	Imitervirales	incertae_sedis	g208	cultivation-independent	Marine	Marine
c_000000016840_lau_basin	SRX802077.164.dc	84.277	318	95	0	570	SRX802077.164.dc	SRX802077.164.dc.fltr.faa	Pimascovirales	PM_01	g93	cultivation-independent	Marine	Marine
c_000000017033_lau_basin	GVMAG-M-3300023210-35	63.862	1046	100	0	1362	GVMAG-M-3300023210-35	GVMAG-M-3300023210-3.fltr.faa	Imitervirales	IM_01	g329	cultivation-independent	Marine	Marine
c_000000017079_intl	GVMAG-M-3300009436-41	64.729	1256	83	0	1694	GVMAG-M-3300009436-41	GVMAG-M-3300009436-41.fltr.faa	Imitervirales	IM_01	g334	cultivation-independent	Marine	Marine
c_000000018651_lau_basin	GVMAG-M-3300027732-33	84.201	538	100	0	969	GVMAG-M-3300027732-33	GVMAG-M-3300027732-33.fltr.faa	Imitervirales	IM_01	g335	cultivation-independent	Freshwater	Freshwater
c_000000019310_lau_basin	GVMAG-S-1059906-5	91.909	309	97	0	593	GVMAG-S-1059906-5	GVMAG-S-1059906-5.fltr.faa	Imitervirales	incertae_sedis	g208	cultivation-independent	Marine	Marine
c_000000019857_ashes	SRX802077.72.dc	79.385	325	100	0	519	SRX802077.72.dc	SRX802077.72.dc.fltr.faa	Imitervirales	IM_01	g334	cultivation-independent	Marine	Marine
c_000000019902_ashes	ERX555926.39.dc	67.797	236	92	1.12e-109	337	ERX555926.39.dc	ERX555926.39.dc.fltr.faa	Imitervirales	IM_01	g334	cultivation-independent	Marine	Marine
c_000000020095_intl	GVMAG-M-3300009436-41	65.152	396	98	0	556	GVMAG-M-3300009436-41	GVMAG-M-3300009436-41.fltr.faa	Imitervirales	IM_01	g334	cultivation-independent	Marine	Marine
c_000000021531_lau_basin	GVMAG-M-3300023210-35	80.458	568	100	0	943	GVMAG-M-3300023210-35	GVMAG-M-3300023210-3.fltr.faa	Imitervirales	IM_01	g329	cultivation-independent	Marine	Marine
c_000000024109_lau_basin	ERX552292.53.dc	72.941	425	99	0	668	ERX552292.53.dc	ERX552292.53.dc.fltr.faa	Imitervirales	IM_01	g329	cultivation-independent	Marine	Marine
c_000000024740_lau_basin	GVMAG-S-1059906-5	92.334	874	100	0	1650	GVMAG-S-1059906-5	GVMAG-S-1059906-5.fltr.faa	Imitervirales	incertae_sedis	g208	cultivation-independent	Marine	Marine
c_000000024788_lau_basin	GVMAG-M-3300023210-35	91.753	1152	100	0	2216	GVMAG-M-3300023210-35	GVMAG-M-3300023210-3.fltr.faa	Imitervirales	IM_01	g329	cultivation-independent	Marine	Marine
c_000000028863_lau_basin	ERX555913.6.dc	60.394	914	97	0	1162	ERX555913.6.dc	ERX555913.6.dc.fltr.faa	Imitervirales	IM_01	g332	cultivation-independent	Marine	Marine
c_000000029671_lau_basin	GVMAG-M-3300023210-35	84.226	672	100	0	1115	GVMAG-M-3300023210-35	GVMAG-M-3300023210-3.fltr.faa	Imitervirales	IM_01	g329	cultivation-independent	Marine	Marine
c_000000030672_lau_basin	GVMAG-M-3300020166-5	64.246	358	99	1.65e-171	485	GVMAG-M-3300020166-5	GVMAG-M-3300020166-5.fltr.faa	Imitervirales	IM_01	g344	cultivation-independent	Marine	Marine
c_000000030717_lau_basin	GVMAG-M-3300009149-34	82.185	943	100	0	1635	GVMAG-M-3300009149-34	GVMAG-M-3300009149-34.fltr.faa	Imitervirales	IM_01	g329	cultivation-independent	Marine	Marine
c_000000033452_lau_basin	GVMAG-M-3300023210-35	88.843	1219	100	0	2249	GVMAG-M-3300023210-35	GVMAG-M-3300023210-3.fltr.faa	Imitervirales	IM_01	g329	cultivation-independent	Marine	Marine
c_000000033578_lau_basin	SRX802077.164.dc	86.023	694	67	0	1266	SRX802077.164.dc	SRX802077.164.dc.fltr.faa	Pimascovirales	PM_01	g93	cultivation-independent	Marine	Marine
c_000000033638_lau_basin	GVMAG-M-3300023210-35	78.799	1599	99	0	2578	GVMAG-M-3300023210-35	GVMAG-M-3300023210-3.fltr.faa	Imitervirales	IM_01	g329	cultivation-independent	Marine	Marine
c_000000034534_lau_basin	GVMAG-M-3300023184-115	90.833	120	100	2.43e-77	232	GVMAG-M-3300023184-115	GVMAG-M-3300023184-115.fltr.faa	Imitervirales	IM_01	g335	cultivation-independent	Freshwater	Freshwater
c_000000037432_lau_basin	GVMAG-S-404869-41	81.321	1151	99	0	1992	GVMAG-S-404869-41	GVMAG-S-404869-41.fltr.faa	Imitervirales	IM_01	g336	cultivation-independent	Freshwater	Freshwater
c_000000038085_lau_basin	GVMAG-S-1059906-5	96.121	232	100	2.2e-156	435	GVMAG-S-1059906-5	GVMAG-S-1059906-5.fltr.faa	Imitervirales	incertae_sedis	g208	cultivation-independent	Marine	Marine
c_000000041184_lau_basin	GVMAG-S-1039734-46	73.147	823	75	0	1315	GVMAG-S-1039734-46	GVMAG-S-1039734-46.fltr.faa	Imitervirales	IM_01	g335	cultivation-independent	Marine	Marine
c_000000041665_lau_basin	GVMAG-S-1059906-5	89.465	1158	100	0	2130	GVMAG-S-1059906-5	GVMAG-S-1059906-5.fltr.faa	Imitervirales	incertae_sedis	g208	cultivation-independent	Marine	Marine
