## Supplementary material for "The biogeography of hydrothermal vent giant viruses across the global ocean": table_s4

### Sheet: Sheet1
	Axial_seamount	Lau_basin	Menez_gwen	Mid_cayman_rise	Southern_mariana_Japan	Southwest_Indian_ocean_ridge	num_vents	Domain
PF00004.33	1	1	0	1	0	1	4	ATPase family associated with various cellular activities (AAA)
PF00013.33	1	1	1	1	0	0	4	KH domain
PF00072.28	1	1	1	1	0	1	5	Response regulator receiver domain
PF00133.26	1	1	1	1	0	0	4	tRNA synthetases class I
PF00164.29	1	1	1	1	0	0	4	Ribosomal protein S12/S23
PF00176.27	1	1	0	1	0	1	4	SNF2-related domain
PF00205.26	1	1	1	1	0	1	5	Thiamine pyrophosphate enzyme, central domain
PF00266.23	1	1	1	1	0	0	4	Aminotransferase class-V
PF00268.25	1	1	1	1	0	1	5	Ribonucleotide reductase, small chain
PF00270.33	1	1	1	1	0	0	4	DEAD/DEAH box helicase
PF00271.35	1	1	0	1	0	1	4	Helicase conserved C-terminal domain
PF00317.25	1	1	1	1	0	1	5	Ribonucleotide reductase, all-alpha domain
PF00486.32	1	1	1	1	0	1	5	Transcriptional regulatory protein, C terminal
PF00501.32	1	1	1	1	0	0	4	AMP-binding enzyme
PF00512.29	1	1	1	1	0	1	5	His Kinase A (phospho-acceptor) domain
PF00534.24	1	1	1	1	0	0	4	Glycosyl transferases group 1
PF00562.32	1	1	1	1	1	1	6	RNA polymerase Rpb2, domain 6
PF00581.24	1	1	1	1	0	0	4	Rhodanese-like domain
PF00623.24	1	1	1	1	1	1	6	RNA polymerase Rpb1, domain 2
PF00656.26	1	1	0	1	0	1	4	Caspase domain
PF00672.29	1	1	1	1	0	1	5	HAMP domain
PF01027.24	1	1	1	1	0	0	4	Inhibitor of apoptosis-promoting Bax1
PF01041.21	1	1	1	1	0	0	4	DegT/DnrJ/EryC1/StrS aminotransferase family
PF01191.23	1	1	1	1	1	0	5	RNA polymerase Rpb5, C-terminal domain
PF01212.25	1	1	1	1	0	0	4	Beta-eliminating lyase
PF01248.30	1	1	1	1	0	0	4	Ribosomal protein L7Ae/L30e/S12e/Gadd45 family
PF01333.23	1	1	1	1	0	0	4	Apocytochrome F, C-terminal
PF01936.22	1	1	1	1	0	1	5	NYN domain
PF02776.22	1	1	1	1	0	1	5	Thiamine pyrophosphate enzyme, N-terminal TPP binding domain
PF02867.19	1	1	1	1	0	1	5	Ribonucleotide reductase, barrel domain
PF03009.21	1	1	1	1	0	0	4	Glycerophosphoryl diester phosphodiesterase family
PF03171.24	1	1	1	1	0	0	4	2OG-Fe(II) oxygenase superfamily
PF03477.20	1	1	1	1	0	1	5	ATP cone domain
PF04560.24	1	1	1	1	1	1	6	RNA polymerase Rpb2, domain 7
PF04561.18	1	1	1	1	1	1	6	RNA polymerase Rpb2, domain 2
PF04563.19	1	1	1	1	1	1	6	RNA polymerase beta subunit
PF04565.20	1	1	1	1	1	1	6	RNA polymerase Rpb2, domain 3
PF04566.17	1	1	1	1	1	0	5	RNA polymerase Rpb2, domain 4
PF04567.21	1	1	1	1	1	0	5	RNA polymerase Rpb2, domain 5
PF04851.19	1	1	1	1	0	1	5	Type III restriction enzyme, res subunit
PF04983.22	1	1	1	1	1	1	6	RNA polymerase Rpb1, domain 3
PF04997.16	1	1	1	1	1	1	6	RNA polymerase Rpb1, domain 1
PF04998.21	1	1	1	1	1	1	6	RNA polymerase Rpb1, domain 5
PF05000.21	1	1	1	1	1	1	6	RNA polymerase Rpb1, domain 4
PF05721.17	1	1	1	1	0	0	4	Phytanoyl-CoA dioxygenase (PhyH)
PF07650.21	1	1	1	1	0	0	4	KH domain
PF08264.17	1	1	1	1	0	0	4	Anticodon-binding domain of tRNA ligase
PF09334.15	1	1	1	1	0	0	4	tRNA synthetases class I
PF10385.13	1	1	1	1	1	1	6	RNA polymerase beta subunit external 1 domain
PF12872.11	1	1	1	1	0	1	5	OST-HTH/LOTUS domain
PF13193.10	1	1	1	1	0	0	4	AMP-binding enzyme C-terminal domain
PF13524.10	1	1	1	1	0	0	4	Glycosyl transferase-like
PF13533.10	1	1	1	1	1	0	5	Biotin-lipoyl like
PF13692.10	1	1	1	1	0	0	4	Glycosyl transferases group 1
PF14226.10	1	1	1	1	0	0	4	non-haem dioxygenase in morphine synthesis N-terminal
PF14890.10	1	1	0	1	0	1	4	Intein splicing domain
PF19302.3	1	1	1	1	0	0	4	Domain of unknown function (DUF5915)
PF20706.1	1	1	1	1	0	0	4	Family 4 Glycosyltransferase in conflict systems
PF21668.1	1	1	1	1	1	0	5	DNA-directed RNA polymerase subunit beta', hybrid domain
