## Supplementary material for "The biogeography of hydrothermal vent giant viruses across the global ocean": table_s6

### Sheet: Sheet1
Percent_read_mapped	Latitude	Longitude
0.365	20.8457	63.5851
0.23	19.0351	64.5638
0.14	18.7341	66.3896
0.65	-8.7986	-17.9034
0.38	-15.3379	43.2948
0.38	-20.4075	-3.1641
0.51	-20.9315	-35.1794
0.74	-29.5046	37.9599
0.39	-30.1471	-43.2915
0.75	-31.0198	4.6685
0.85	-35.1889	26.2905
0.89	-61.9689	-49.5017
0.6	37.3536	−0.286194
0.77	34.1504	-56.9684
0.14	18.7341	66.3896
0.24	36.5106	15.6769
0.22	19.0351	64.5638
1.02	-16.9486	-100.671
1.18	14.2025	-116.643
0.58	2.0649	-84.5546
0.4	6.3559	-103.06
0.31	-5.261	-85.1678
0.43	-25.8076	-111.691
0.88	31.528	-159.022
0.41	39.2392	-70.0343
0.36	20.8457	63.5851
0.37	-8.9729	-139.239
0.33	25.6236	-88.45
1.09	34.6663	-71.2907
0.86	35.2698	-127.727
0.33	-23.2232	-129.599
0.75	-31.0198	4.6685
0.91	34.0771	-49.8233
0.89	-61.9689	-49.5017
0.55	43.7182	-16.8714
0.87	-35.1889	26.2905
0.36	22.45	-158
